# Microbes suppress genetic disorders of hyper-activated Ras by inhibiting iron-mediated growth factor modulation in *C. elegans*

**DOI:** 10.1101/2025.09.30.679430

**Authors:** Minghui Du, Yangyang Wu, Guanqun Li, Hongyun Tang

## Abstract

Gut bacteria play crucial roles in promoting host health, but their ability to suppress the effects of genetic defects remains unclear. *Ras(gain-of-function, gf)* mutations are involved in various developmental disorders, thus identifying bacterial-activity changes capable of repressing the effects of hyper-activated Ras is important. Here, we screened mutations of all non-essential *E. coli* genes and identified 151 *E. coli* mutants that mitigate *let-60/Ras(gf)-*induced vulval developmental abnormalities in *C. elegans*. Interestingly, bacteria with mutations in genes involved in iron acquisition suppress host *Ras(gf)*-induced vulval defects through elevating 2,3-dihydroxybenzoic acid, a bacterial siderophore that sequesters iron. Consequently, host mitochondrial iron availability is decreased, which prompts the nuclear accumulation of the chromatin modifier LIN-65 and then downregulates *lin-3/EGF* transcription to repress *Ras(gf)*-induced vulval defects. Our findings identify a mechanism for coordinating Ras growth signaling with iron availability, through which gut bacteria suppress host *Ras(gf)*-induced defects and exemplify the potential of modifying gut bacterial activity to improve genetic diseases.
