## Supplementary material for "Microbes suppress genetic disorders of hyper-activated Ras by inhibiting iron-mediated growth factor modulation in *C. elegans*": Table 1

### Sheet: Table S1 Screen Results
									Exp1	Exp2	Exp2
No.	Plate	Row	Col	JW_id	Strain	ECK number	Escherichia coli MG1655 B id	gene name	Muv%	Muv%	Muv%	Average	Stdev
								BW25113	88.8889	85.7143	84.9057	86.5029	2.10547
1	2	A	5	JW0430	4	ECK0434	b0440	hupB	9.09091	13.7255	13.7931	12.2032	2.69551
2	2	A	12	JW0711	5	ECK0710	b0721	sdhC	17.2414	14.2857	13.0435	14.8569	2.15644
3	2	D	11	JW0419	2	ECK0423	b0429	cyoD	8.16327	9.80392	8.69565	8.88761	0.837004
4	2	E	11	JW0420	2	ECK0424	b0430	cyoC	5.66038	9.09091	10.2041	8.31846	2.3683
5	2	F	11	JW0421	1	ECK0425	b0431	cyoB	14.0351	10.4167	11.3208	11.9242	1.88317
6	2	G	11	JW0422	1	ECK0426	b0432	cyoA	14.5455	9.52381	16.6667	13.5786	3.66826
7	2	H	11	JW0506	2	ECK0511	b0518	fdrA	23.0769	19.2308	24.1935	22.1671	2.60349
8	4	A	3	JW1692	1	ECK1700	b1702	pps	16.3934	15.0943	14.8936	15.4605	0.81419
9	4	E	3	JW2011	3	ECK2024	b2029	gnd	15.6863	20	21.0526	18.913	2.84353
10	6	A	5	JW0855	2	ECK0862	b0871	poxB	17.2414	15.3846	19.2308	17.2856	1.92346
11	6	A	10	JW0560	1	ECK0563	b0571	cusR	12	18.1818	14.8936	15.0251	3.09301
12	6	B	6	JW2334	2	ECK2331	b2337	yfcT	13.5593	20.339	15.0943	16.3309	3.55496
13	6	D	8	JW0945	1	ECK0953	b0962	helD	10.7143	13.2075	19.2308	14.3842	4.37847
14	6	E	2	JW3883	1	ECK3905	b3912	cpxR	15.3846	10.7143	10	12.033	2.9245
15	8	A	9	JW1587	2	ECK1590	b1595	ynfL	23.0769	8	11.3208	14.1326	7.922
16	8	A	12	JW1113	2	ECK1113	b1127	pepT	13.0435	11.7647	16	13.6027	2.17233
17	8	B	5	JW0790	3	ECK0794	b0805	fiu	19.6721	16.6667	13.0435	16.4608	3.31912
18	8	C	8	JW1788	2	ECK1797	b1799	yeaT	10.9091	16.6667	20.4082	15.9946	4.78506
19	8	H	12	JW1431	1	ECK1429	b1435	ydcP	26.6667	27.2727	24.5902	26.1765	1.40685
20	9	D	1	JW1819	1	ECK1829	b1830	prc	40	43.8596	48.2759	44.0452	4.14105
21	10	A	8	JW2169	1	ECK2175	b2181	yejG	12.2807	9.43396	9.09091	10.2685	1.75102
22	10	A	10	JW2270	1	ECK2269	b2275	yfbP	20	20	27.2727	22.4242	4.19891
23	10	C	8	JW2220	2	ECK2219	b2226	yfaQ	8.77193	9.43396	12.5	10.2353	1.98903
24	10	E	1	JW1834	5	ECK1846	b1845	ptrB	10.7143	11.5385	11.1111	11.1213	0.412182
25	10	F	8	JW2223	2	ECK2221	b2229	yfaT	45.4545	51.7241	51.2195	49.4661	3.48323
26	10	F	10	JW2330	1	ECK2327	b2333	yfcP	9.09091	17.3913	20	15.4941	5.69664
27	10	F	12	JW2435	1	ECK2446	b2451	EutA	15	9.52381	18.6441	14.3893	4.5907
28	10	G	3	JW2939	6	ECK2967	b2972	pppA	33.3333	47.7612	45.4545	42.183	7.75035
29	10	G	8	JW2224	2	ECK2222	b2230	yfaA	38.3562	40	43.2432	40.5331	2.48678
30	10	H	7	JW2152	2	ECK2158	b2165	yeiN	20	13.4615	15.0943	16.1853	3.40301
31	11	B	7	JW1617	1	ECK1621	b1625	ydgT	52.0833	51.8519	54.5455	52.8269	1.49282
32	11	G	6	JW1590	1	ECK1593	b1598	ydgD	42.3077	46.1538	48.2759	45.5791	3.02531
33	11	G	12	JW1946	1	ECK1961	b1963	yedR	14.8148	20	22.2222	19.0123	3.80119
34	11	H	5	JW5909	1	ECK1554	b1560	ydfU	37.5	40	43.8596	40.4532	3.20396
35	12	B	1	JW2446	1	ECK2457	b2462	EutS	11.6279	10.2564	14.8936	12.2593	2.38221
36	14	A	8	JW1250	2	ECK1252	b1258	yciF	19.6078	27.2727	22.2222	23.0343	3.89643
37	14	B	7	JW1167	2	ECK1166	b1178	ycgK	14.2857	11.7647	19.6078	15.2194	4.00407
38	14	D	6	JW1134	2	ECK1134	b1148	ymfM	7.54717	7.40741	11.7647	8.90643	2.47633
39	14	E	3	JW5970	2	ECK0957	b0966	yccV	40	55.5556	47.1698	47.5751	7.78569
40	14	F	3	JW0968	2	ECK0976	b0985	ymcB	29.4872	31.0345	29.8507	30.1241	0.809069
41	15	B	7	JW0556	1	ECK0559	b0567	ybcH	18.1818	25	16.6667	19.9495	4.43899
42	15	C	6	JW0508	2	ECK0512	b0519	ylbE	45.4545	50.9091	53.8462	50.0699	4.25828
43	16	A	9	JW0691	1	ECK0690	b0702	ybfB	17.2414	16	8	13.7471	5.01571
44	16	C	9	JW0694	3	ECK0693	b4514	ybfQ	47.1698	53.3333	54.5455	51.6829	3.95513
45	16	D	6	JW0509	2	ECK0513	b0520	ylbF	7.40741	11.7647	9.52381	9.56531	2.17895
46	16	E	6	JW0516	2	ECK0520	b0527	ybcI	18.1818	21.4286	25.4902	21.7002	3.66175
47	16	F	5	JW0457	2	ECK0462	b0468	ybaN	12.5	10.3448	9.09091	10.6452	1.72429
48	16	F	12	JW1114	3	ECK1114	b1128	ycfD	19.2308	22	18.1818	19.8042	1.97262
49	16	G	6	JW0537	2	ECK0540	b0549	ybcO	9.52381	14.0351	10	11.1863	2.47859
50	16	G	10	JW0834	3	ECK0841	b0850	ybjC	12.7273	13.4615	17.8571	14.682	2.77417
51	16	H	12	JW1140	1	ECK1140	b1154	ycfK	13.2075	11.7647	11.1111	12.0278	1.07269
52	17	B	9	JW5956	2	ECK0248	b4504	ykfH	27.5862	33.3333	28.3019	29.7405	3.13202
53	18	A	3	JW1623	1	ECK1627	b1631	rsxG	20	25.5319	25	23.5106	3.05191
54	18	A	4	JW2174	2	ECK2180	b2186	yejK	23.0769	20	17.3913	20.1561	2.84602
55	18	E	12	JW1574	2	ECK1577	b1582	ynfA	13.3333	12.2807	16	13.8713	1.91713
56	18	G	4	JW2328	5	ECK2325	b2331	yfcN	41.6667	40	46.6667	42.7778	3.46944
57	20	B	8	JW0944	2	ECK0952	b0961	yccF	46.6667	40	51.7241	46.1303	5.88045
58	20	C	8	JW0947	2	ECK0955	b0964	yccT	15.0943	13.0435	22.2222	16.7867	4.81771
59	20	E	12	JW0763	3	ECK0769	b0780	ybhK	25.7143	17.8571	22.2222	21.9312	3.93665
60	20	F	6	JW0732	2	ECK0731	b0742	ybgF	12.5	21.7391	20.8333	18.3575	5.09291
61	20	G	6	JW0750	3	ECK0756	b0767	ybhE	14.2857	20	18.6047	17.6301	2.97919
62	20	G	10	JW1017	1	ECK1020	b1034	ycdX	50.7246	47.1698	51.4286	49.7743	2.28288
63	20	G	11	JW0756	2	ECK0762	b0773	ybhB	33.7662	29.8246	33.3333	32.308	2.16162
64	20	H	8	JW2230	1	ECK2228	b2236	yfaE	33.9623	37.5	38.4615	36.6413	2.36937
65	22	A	4	JW0403	7	ECK0407	b0413	ybaD	32.8358	25	28.5714	28.8024	3.92301
66	22	A	7	JW2012	3	ECK2025	b4540	wbbL	8.33333	12.1951	12.2807	10.9364	2.25472
67	22	E	6	JW1245	2	ECK1247	b1253	yciA	6.12245	7.93651	9.09091	7.71662	1.4964
68	22	G	3	JW2266	2	ECK2265	b2271	yfbL	8.88889	17.8571	23.0769	16.6077	7.17607
69	23	F	3	JW1457	3	ECK1456	b1462	yddH	23.0769	26.3158	28.5714	25.988	2.76188
70	24	A	4	JW1682	3	ECK1690	b1692	ydiB	7.69231	18.1818	14.8936	13.5892	5.36502
71	24	B	8	JW1278	2	ECK1280	b1285	gmr	5.12821	10.7143	10.6383	8.82693	3.20341
72	24	C	5	JW1593	2	ECK1596	b1601	ydgG	10.7143	12.9032	18.1818	13.9331	3.83882
73	25	E	2	JW2649	1	ECK2668	b2674	nrdI	20	21.0526	27.2727	22.7751	3.93044
74	26	D	8	JW0621	1	ECK0619	b0626	ybeM	9.43396	19.2308	19.3548	16.0065	5.69234
75	26	E	12	JW5898	1	ECK0958	b0967	yccW	20.9302	21.4286	22.4138	21.5909	0.754979
76	26	F	10	JW0817	2	ECK0823	b0833	yliE	19.6721	15.3846	19.2308	18.0958	2.35834
77	26	H	2	JW2752	1	ECK2775	b2781	mazG	11.3208	9.43396	7.69231	9.48234	1.81471
78	26	H	10	JW0819	2	ECK0825	b0835	yliG	13.5593	11.7647	10	11.7747	1.77968
79	28	C	4	JW2546	2	ECK2560	b2562	yfhL	8.62069	7.54717	9.09091	8.41959	0.791273
80	28	E	1	JW2049	1	ECK2058	b2064	asmA	18.8679	10.6383	16.6667	15.391	4.26055
81	29	A	9	JW0849	1	ECK0856	b0865	ybjP	10	18.1818	16	14.7273	4.23679
82	29	B	5	JW1592	1	ECK1595	b1600	mdtJ	33.3333	36.3636	39.6825	36.4598	3.1757
83	29	E	1	JW0735	1	ECK0741	b0752	zitB	16	20	25	20.3333	4.50925
84	29	G	8	JW0557	1	ECK0560	b0568	nfrA	17.8571	25	17.3913	20.0828	4.26477
85	30	A	3	JW1276	2	ECK1279	b1284	yciT	22.2222	17.8571	25	21.6931	3.6007
86	30	E	9	JW1021	2	ECK1024	b1038	csgF	24.5614	20	22.2222	22.2612	2.28095
87	30	G	7	JW1949	1	ECK1962	b1966	yedS	43.75	42.8571	43.8596	43.4889	0.549884
88	30	H	12	JW0505	3	ECK0510	b0517	allD	8.69565	11.6279	12.5	10.9412	1.99298
89	31	A	8	JW1045	5	ECK1043	b1058	yceO	15.0943	18.1818	14.2857	15.854	2.05613
90	32	G	1	JW1794	2	ECK1803	b1805	fadD	8	12.7273	10.7143	10.4805	2.37229
91	32	H	3	JW2766	5	ECK2790	b2795	ygdH	11.1111	9.09091	7.84314	9.34839	1.64913
92	33	C	4	JW2889	1	ECK2918	b2922	yggE	13.2075	19.2308	13.0435	15.1606	3.52583
93	33	E	8	JW3023	1	ECK3040	b3051	yqiK	7.69231	12.2807	15.0943	11.6891	3.73631
94	36	B	5	JW3317	2	ECK3342	b3354	yheU	12.2449	18.1818	16	15.4756	3.003
95	40	C	7	JW1100	2	ECK1100	b1114	mfd	8.77193	15.0943	17.2414	13.7025	4.40292
96	40	H	6	JW0674	1	ECK0675	b0687	seqA	16.3265	20	15.5556	17.294	2.37493
97	40	H	8	JW2200	2	ECK2204	b2212	alkB	16	19.1489	20	18.383	2.10714
98	41	A	2	JW0579	1	ECK0580	b0587	fepE	11.1111	20	15.0943	15.4018	4.45241
99	41	F	6	JW1694	1	ECK1702	b1704	aroH	39.6825	42.8571	43.8596	42.1331	2.18065
100	42	B	2	JW0580	5	ECK0581	b0588	fepC	39.1304	40	43.8596	40.9967	2.51722
101	43	A	12	JW1062	1	ECK1060	b1075	flgD	49.0196	51.7241	56.1404	52.2947	3.5945
102	43	G	11	JW1060	1	ECK1058	b1073	flgB	53.1915	60	52.8302	55.3406	4.03924
103	44	G	10	JW0707	7	ECK0706	b0717	ybgP	53.3333	58.3333	60	57.2222	3.46944
104	46	H	1	JW1868	1	ECK1880	b1879	flhA	54.5455	53.3333	58.3333	55.404	2.60823
105	49	C	2	JW0975	1	ECK0981	b0991	ymcE	9.80392	15.0943	12.5	12.4661	2.64537
106	51	D	7	JW2686	1	ECK2711	b2716	ascB	15.0943	18.1818	16.6667	16.6476	1.54383
107	52	A	1	JW1462	4	ECK1461	b1467	narY	14.0351	18.1818	20.6349	17.6173	3.33594
108	52	E	3	JW1862	1	ECK1874	b1873	torY	20	25	24	23	2.64575
109	53	B	9	JW2115	1	ECK2119	b2127	mlrA	16	20	25	20.3333	4.50925
110	53	F	10	JW3778	3	ECK3800	b3806	cyaA	36.3636	38.4615	42.3077	39.0443	3.01457
111	55	E	6	JW1481	1	ECK1480	b1486	ddpB	10.7143	19.2308	15.0943	15.0131	4.25882
112	55	F	3	JW1040	1	ECK1038	b1053	mdtG	27.2727	32.2581	31.0345	30.1884	2.59813
113	56	D	2	JW0841	2	ECK0848	b0857	potI	17.0732	23.0769	20	20.05	3.00219
114	56	D	3	JW0953	2	ECK0961	b0970	yccA	11.9048	14.8148	13.7255	13.4817	1.47027
115	56	F	4	JW1238	1	ECK1240	b1246	oppD	11.1111	15.0943	13.0435	13.083	1.99191
116	58	E	7	JW2199	3	ECK2203	b2211	yojI	11.1111	15.5556	19.2308	15.2991	4.0659
117	59	A	10	JW1833	1	ECK1845	b1844	exoX	23.0769	20	16	19.6923	3.54848
118	59	C	10	JW1863	1	ECK1875	b1874	cutC	18.8679	16.6667	21.0526	18.8624	2.19299
119	61	F	12	JW0933	1	ECK0941	b0950	pqiA	32.1429	33.3333	32.8358	32.7707	0.597906
120	66	H	4	JW1035	3	ECK1034	b1048	mdoG	6.25	11.1111	12.766	10.0424	3.3869
121	67	A	7	JW5087	2	ECK0608	b0615	citF	11.3208	17.2414	10.6383	13.0668	3.63135
122	67	H	7	JW5122	1	ECK0929	b0938	ycbQ	13.3333	8.16327	11.3208	10.9391	2.60608
123	68	D	6	JW5061	1	ECK0443	b0449	mdlB	24.5283	25	26.4706	25.333	1.01305
124	76	H	10	JW5207	1	ECK1343	b1346	ydaQ	18.1818	23.0769	14.2857	18.5148	4.40505
125	77	B	1	JW5238	1	ECK1473	b1479	sfcA	15.0943	18.8679	21.0526	18.3383	3.01425
126	77	H	10	JW5384	1	ECK2349	b2355	yfdL	9.61538	14.2857	11.7647	11.8886	2.33763
127	79	G	9	JW3384	1	ECK3407	b3421	rtcB	11.1111	18.1818	14.2857	14.5262	3.54148
128	81	F	1	JW3610	2	ECK3625	b3635	mutM	41.6667	45.4545	45.8333	44.3182	2.30408
129	81	F	12	JW2344	6	ECK2341	b2347	yfdC	26.3158	28.5714	23.0769	25.988	2.76188
130	81	H	1	JW3677	1	ECK3692	b3700	recF	31.0345	34.4828	32.8358	32.7844	1.72471
131	82	B	10	JW0620	1	ECK0618	b0625	ybeH	16.6667	19.2308	21.0526	18.9834	2.20343
132	82	F	11	JW2019	1	ECK2028	b2034	wbbI	30	27.2727	30.7692	29.3473	1.83736
133	83	B	6	JW3390	2	ECK3413	b3427	yzgL	28.3019	32.2581	31.0345	30.5315	2.02549
134	84	F	8	JW1082	8	ECK1082	b1096	pabC	35.3846	28.5714	33.3333	32.4298	3.49531
135	84	G	1	JW1151	2	ECK1151	b1164	ycgZ	10	9.25926	12.5	10.5864	1.69809
136	85	A	6	JW0581	3	ECK0582	b0589	fepG	18.1818	16	13.0435	15.7418	2.57889
137	85	C	1	JW2338	1	ECK2335	b2341	yfcX	28.3019	33.3333	30	30.5451	2.55963
138	85	D	8	JW3213	1	ECK3233	b3244	tldD	14.2857	13.4615	13.0435	13.5969	0.632085
139	85	E	2	JW2775	5	ECK2799	b2804	fucU	15.0943	17.8571	14.2857	15.7457	1.8727
140	87	C	5	JW5235	1	ECK1449	b1455	yncH	20	16	21.0526	19.0175	2.66574
141	87	C	11	JW5844	1	ECK2752	b2757	ygcI	18.5185	21.0526	16.6667	18.7459	2.20181
142	87	F	6	JW5525	1	ECK3108	b3119	tdcR	18.5185	23.0769	16.6667	19.4207	3.29898
143	87	H	7	JW5815	1	ECK0553	b0561	tfaD	34.4828	33.9623	38.4615	35.6355	2.4612
144	87	H	11	JW5849	1	ECK3002	b3010	yqhC	30	34.4828	37.3134	33.9321	3.68769
145	88	A	6	JW5383	1	ECK2347	b2353	tfaS	23.0769	23.8095	19.2308	22.0391	2.45949
146	88	A	11	JW5842	2	ECK2542	b2545	yphC	12.9032	14.2857	14.5455	13.9115	0.882766
147	88	B	6	JW5385	2	ECK2351	b2357	yfdN	18.5185	16.6667	18.1818	17.789	0.986442
148	88	B	10	JW5834	1	ECK2009	b2015	yeeY	11.7647	9.25926	12.963	11.329	1.88991
149	88	H	6	JW0488	1	ECK0493	b0499	ylbH	32.6531	30.303	35.4839	32.8133	2.59414
150	89	C	7	JW2460	1	ECK2471	b2475	ypfJ	20	16	23.0769	19.6923	3.54848
151	90	C	4	JW5097	2	ECK0704	b0715	abrB	35.8974	36.6667	33.3333	35.2991	1.74535
